# Synergy between SIRT1 and SIRT6 helps recognize DNA breaks and potentiate the DNA damage response and repair

**DOI:** 10.1101/2020.02.01.930172

**Authors:** Fanbiao Meng, Minxian Qian, Bin Peng, Xiaohui Wang, Linyuan Peng, Kang Zheng, Zuojun Liu, Xiaolong Tang, Shuju Zhang, Shimin Sun, Xinyue Cao, Qiuxiang Pang, Bosheng Zhao, Wenbin Ma, Zhou Songyang, Bo Xu, Wei-Guo Zhu, Xingzhi Xu, Baohua Liu

**Affiliations:** Guangdong Key Laboratory of Genome Stability and Human Disease Prevention, Department of Biochemistry & Molecular Biology, School of Basic Medical Sciences, Shenzhen University Health Science Center, Shenzhen 518055, China; The Key Laboratory of Breast Cancer Prevention and Therapy, Ministry of Education, Tianjin’s Clinical Research Center for Cancer, Tianjin Medical University Cancer Institute and Hospital, National Clinical Research Center for Cancer, Tianjin 300006, China; Shenzhen Key Laboratory for Systemic Aging and Intervention, National Engineering Research Center for Biotechnology (Shenzhen), Shenzhen University Health Science Center, Shenzhen 518055, China; Guangdong Provincial Key Laboratory of Regional Immunity and Diseases, School of Basic Medical Sciences, Shenzhen University Health Science Center, Shenzhen 518055, China; International Cancer Center, Shenzhen University Health Science Center, Shenzhen 518055, China; Anti-aging & Regenerative Medicine Research Institution, School of Life Sciences, Shandong University of Technology, Zibo 255049, China; Key Laboratory of Gene Engineering of the Ministry of Education and State Key Laboratory for Biocontrol, School of Life Sciences, Sun Yat-sen University, Guangzhou, China

**Keywords:** SIRT1, SIRT6, DNA damage response (DDR), double strand DNA breaks (DSB), deacetylation, γH2AX

## Abstract

The DNA damage response (DDR) is a highly orchestrated process but how double-strand DNA breaks (DSBs) are initially recognized is unclear. Here, we show that polymerized SIRT6 deacetylase recognizes DSBs and potentiates the DDR. First, SIRT1 deacetylates SIRT6 at residue K33, which is important for SIRT6 polymerization and mobilization toward DSBs. Then, K33-deacetylated SIRT6 anchors to γH2AX, allowing its retention on and subsequent remodeling of local chromatin. We show that a K33R mutation that mimics hypoacetylated SIRT6 can rescue defective DNA repair as a result of *SIRT1* deficiency in cultured cells. These data highlight the synergistic action between SIRTs in the spatiotemporal regulation of the DDR and DNA repair.
