## Supplementary material for "Synergy between SIRT1 and SIRT6 helps recognize DNA breaks and potentiate the DNA damage response and repair": Supplemantal Table 1

### Sheet: Sheet1
Accession	Protein names	Gene names	Sequence coverage (%)	Position	Peptide score	Modified sequence	Mass error [ppm]	# PSMs
Q8N6T7	NAD-dependent protein deacetylase sirtuin-6	SIRT6	68.73	2	50	s(ac)VNYAAGLSPYADk(ac)GK	-4.39057	2
Q8N6T7	NAD-dependent protein deacetylase sirtuin-6	SIRT6	68.73	15	50	s(ac)VNYAAGLSPYADk(ac)GK	-4.39057	2
Q8N6T7	NAD-dependent protein deacetylase sirtuin-6	SIRT6	68.73	299	22	LEPk(ac)EESPTR	1.10466	1
Q8N6T7	NAD-dependent protein deacetylase sirtuin-6	SIRT6	68.73	33	35	k(ac)VWELAR	-2.2948	1
Q8N6T7	NAD-dependent protein deacetylase sirtuin-6	SIRT6	68.73	128	37	Dk(ac)LAELHGNm(ox)FVEEc(carb)AK	-1.22659	1
Q8N6T7	NAD-dependent protein deacetylase sirtuin-6	SIRT6	68.73	170	38	Lc(carb)TVAk(ac)AR	1.10971	1
